# Manipulation of Bacterial ROS Production Leads to Self-escalating DNA Damage and Resistance-resistant Lethality for Intracellular Mycobacteria

**DOI:** 10.1101/2023.07.07.548098

**Authors:** Junfeng Song, Mengmeng Wang, Huanyu Tao, Anming Yang, Zhaohong Zhu, Silei Bai, Miaomiao Luo, Junpeng Xu, Xueke Liu, Yicheng Sun, Peilei Hu, Wing-Leung Wong, Feng Li, Yongheng Chen, Qingyun Cai, Hongke Liu, Sheng-You Huang, Zhi Su, Xinxin Feng

## Abstract

The high prevalence of drug resistance in mycobacteria calls for antimicrobial mechanisms that suppresses the development of resistance. As a structurally conserved multi-site bio-macromolecule, DNA is presumed to be an ideal candidate for such resistance-resistant drug target. However, survey of marketed and investigational DNA interactors indicates that they are not immune to resistance development. Here, we report our strategy to achieve real resistance-resistant DNA targeting by incurring “catastrophic” DNA damage with an organoruthenium-natural product hybrid. The dual-mode DNA damage, in the form of strong tri-valent binding and concomitant oxidative modification, is achieved by manipulating of bacteria’s native endogenous ROS production mechanism upon lethal stress (such as DNA binding). Such self-escalating DNA damage, together with precise targeting of intracellular bacteria via vacuole fusion, thus endows the hybrid’s resistance-resistant lethality against mycobacteria and *in vivo* efficacy in animal models.
