## Supplementary Excel 1 for "Manipulation of Bacterial ROS Production Leads to Self-escalating DNA Damage and Resistance-resistant Lethality for Intracellular Mycobacteria"

### Sheet: Sheet1
#	Name	CAS	SMILEs	Classification	Fluorescence reduction， %
					av	sd
17	Rhein	478-43-3	C1=CC2=C(C(=C1)O)C(=O)C3=C(C2=O)C=C(C=C3O)C(=O)O	Quinones	70.6238	8.27092
36	Emodin	518-82-1	CC1=CC2=C(C(=C1)O)C(=O)C3=C(C2=O)C=C(C=C3O)O	Quinones	59.34	0.275806
37	Aloe-Emodin	481-72-1	C1=CC2=C(C(=C1)O)C(=O)C3=C(C2=O)C=C(C=C3O)CO	Quinones	58.9378	0.123777
1	Pullulan	9057-02-7	/	Polysaccharide	50.5258	2.25939
5	Coumarin	91-64-5	C1=CC=C2C(=C1)C=CC(=O)O2	Phenylpropanoids	49.6657	4.74306
7	4-(Dimethylamino)Cinnamaldehyde	6203-18-5	CN(C)C1=CC=C(C=C1)/C=C/C=O	Phenylpropanoids	46.53	8.14865
15	Cholic Acid	81-25-4	C[C@H](CCC(=O)O)[C@H]1CC[C@@H]2[C@@]1([C@H](C[C@H]3[C@H]2[C@@H](C[C@H]4[C@@]3(CC[C@H](C4)O)C)O)O)C	Steroids and glycosides	45.0861	11.6469
35	Paeonol	552-41-0	CC(=O)C1=C(C=C(C=C1)OC)O	Phenols	41.1227	3.56636
70	Lupenone	1617-70-5	O=C1C2=CC(O)=CC=C2C3=CC=C(O)C=C3O1	Triterpenoids	41.0527	0.0783122
69	Smilagenin	126-18-1	C[C@]12[C@@](CC[C@@]3([H])[C@]2(CC[C@](C4(C)C)([H])[C@@]3(CCC4=O)C)C)([H])[C@]5([H])[C@](C)(CC[C@H]5C(C)=C)CC1	Triterpenoids	40.3249	1.54677
2	Chitosan hydrochloride	70694-72-3	/	Polysaccharide	35.5094	8.98993
24	Berberine Chloride Hydrate	141433-60-5	COC1=C(C2=C[N+]3=C(C=C2C=C1)C4=CC5=C(C=C4CC3)OCO5)OC.O.[Cl-]	Alkaloids	34.387	0.0672122
3	Gum Karaya	39386-78-2	/	Polysaccharide	28.9959	3.16737
18	Ursodeoxycholic acid	128-13-2	C[C@H](CCC(=O)O)[C@H]1CC[C@@H]2[C@@]1(CC[C@H]3[C@H]2[C@H](C[C@H]4[C@@]3(CC[C@H](C4)O)C)O)C	Steroids and glycosides	28.6217	0.196466
8	Trans-Cinnamaldehyde	14371-10-9	C1=CC=C(C=C1)/C=C/C=O	Phenylpropanoids	28.1623	3.06435
79	Echinacoside	82854-37-3	O[C@@H]([C@H](OCCC1=CC(O)=C(O)C=C1)O2)[C@H]([C@@H]([C@H]2CO)OC(/C=C/C3=CC(O)=C(O)C=C3)=O)O[C@@](O[C@@H](C)[C@H](O)[C@H]4O)([H])[C@@H]4O	Polyphenols	27.9325	3.37624
68	Cimiracemoside C	256925-92-5	C[C@@H]1[C@@]2(CC[C@@H](C)CO2)O[C@]3([H])[C@@]1([H])[C@@]4([C@@]([C@@]5([H])[C@]([C@@]6([C@](C[C@@H](O)CC6)([H])CC5)C)([H])CC4)([H])C3)C	Triterpenoids	26.7671	1.81876
63	Anemosapogenin	85999-40-2	CC(=C)[C@@H]1CC[C@]2([C@H]1[C@H]3CC[C@@H]4[C@]5(CC[C@@H]([C@@]([C@@H]5CC[C@]4([C@@]3(CC2)C)C)(C)CO)O)C)C(=O)O	Triterpenoids	26.697	0.994085
50	Ganoderic Acid D	108340-60-9	C[C@H](CC(=O)CC(C)C(=O)O)[C@H]1CC(=O)[C@@]2([C@@]1(CC(=O)C3=C2[C@H](C[C@@H]4[C@@]3(CCC(=O)C4(C)C)C)O)C)C	Triterpenoids	25.5059	2.33672
65	Tomatidine	77-59-8	[H][C@]1(O[C@]2(NC[C@@H](C)CC2)[C@H]3C)C[C@@]4([H])[C@]5([H])CC[C@@]6([H])C[C@@H](O)CC[C@]6(C)[C@@]5([H])CC[C@]4(C)[C@]13[H]	Triterpenoids	25.3132	5.06231
9	Trans-4-Hydroxycinnamic Acid	501-98-4	C1=CC(=CC=C1/C=C/C(=O)O)O	Phenylpropanoids	25.0399	5.22153
32	Luteolin	491-70-3	C1=CC(=C(C=C1C2=CC(=O)C3=C(C=C(C=C3O2)O)O)O)O	Flavonoids	24.707	0.297616
6	Cinnamaldehyde	104-55-2	C1=CC=C(C=C1)/C=C/C=O	Phenylpropanoids	24.147	0.00861695
46	Chrysophanol	481-74-3	CC1=CC2=C(C(=C1)O)C(=O)C3=C(C2=O)C=CC=C3O	Quinones	23.6273	9.50616
26	Stachydrine Hydrochloride	4136-37-2	C[N+]1(CCC[C@H]1C(=O)O)C.[Cl-]	Alkaloids	23.5763	11.6207
71	Urolithin A	1143-70-0	O=C1C=C(O)C=C(/C=C/C2=CC=C(O)C(O)=C2)O1	Triterpenoids	23.3722	9.92487
66	Tomatine	17406-45-0	C[C@@]12[C@]([C@@H](O)[C@@]3([H])[C@]2([H])[C@@H](C(CCC(C)C)(O)O3)C)([H])[C@@]4([H])[C@]([C@@]5([C@](C[C@@H](O[C@@]6([H])[C@@H]([C@H]([C@@H](O)[C@@H](CO)O6)O)O[C@]7([H])O[C@@H]([C@@H](O)[C@H](O)[C@H]7O)CO)CC5)([H])CC4)C)([H])CC1	Triterpenoids	22.8185	1.11235
38	Enoxolone	471-53-4	C[C@]12CC[C@](C[C@H]1C3=CC(=O)[C@@H]4[C@]5(CC[C@@H](C([C@@H]5CC[C@]4([C@@]3(CC2)C)C)(C)C)O)C)(C)C(=O)O	Triterpenoids	22.5575	10.7766
64	Cycloastragenol	78574-94-4	C[C@]12CC[C@@]34C[C@@]35CC[C@@H](C([C@@H]5[C@H](C[C@H]4[C@@]1(C[C@@H]([C@@H]2[C@]6(CC[C@H](O6)C(C)(C)O)C)O)C)O)(C)C)O	Triterpenoids	22.4416	10.8107
73	Piceatannol	10083-24-6	OC1=CC=C(C(/C=C/C2=CC(O)=C(O)C=C2)=O)C(O)=C1	Polyphenols	22.0901	14.6529
4	6-Methylcoumarin	92-48-8	CC1=CC2=C(C=C1)OC(=O)C=C2	Phenylpropanoids	21.8828	7.56103
81	Hydroxytyrosol	10597-60-1	O[C@H]([C@@H](O)[C@@H]1O)[C@@H](O[C@@H]1CO)OC2=CC(/C=C/C(C=CC(O[C@@H]([C@@H]([C@@H](O)[C@@H]3O)O)O[C@@H]3CO)=C4)=C4O)=CC(O)=C2	Polyphenols	21.7952	7.65559
25	3-Methoxyphenethylamine	2039-67-0	COC1=CC=CC(=C1)CCN	Alkaloids	21.728	0.103403
13	2-Bromoanthraquinone	572-83-8	C1=CC=C2C(=C1)C(=O)C3=C(C2=O)C=C(C=C3)Br	Quinones	21.5757	4.06935
67	Anemarrhenasaponin I	163047-21-0	C[C@]12[C@@]3([H])[C@@]4(CC[C@@]1([C@]5([H])C(O[C@H](C(C)(O)C)[C@@]6([H])C[C@H]5C)(O6)[C@@H]2O)C)[C@@]7([C@@](C(C)([C@@H](O[C@@]8([H])[C@@H]([C@H]([C@@H](O)CO8)O)O)CC7)C)([H])CC3)C4	Triterpenoids	21.1177	7.38051
12	Gingerone	122-48-5	CC(=O)CCC1=CC(=C(C=C1)O)OC	Phenylpropanoids	20.6252	2.60535
39	Benzoic Acid	65-85-0	C1=CC=C(C=C1)C(=O)O	Other	19.551	5.16147
10	Arctigenin	7770-78-7	COC1=C(C=C(C=C1)C[C@H]2COC(=O)[C@@H]2CC3=CC(=C(C=C3)O)OC)OC	Phenylpropanoids	19.0166	3.5111
14	Anthrarufin	117-12-4	C1=CC2=C(C(=C1)O)C(=O)C3=C(C2=O)C(=CC=C3)O	Quinones	18.4926	1.07683
72	Hispidin	555-55-5	OC1=CC=C(/C=C/C2=CC(O)=CC(O)=C2)C=C1O	Triterpenoids	18.4924	0.322838
74	Butein	487-52-5	OC1=C(C2=C(O)C(C(C=O)=C(O)C(O)=C3C(C)C)=C3C=C2C)C(C)=CC4=C(C(C)C)C(O)=C(O)C(C=O)=C41.O=C(O)C	Polyphenols	17.2154	15.8613
49	Saikosaponin D	20874-52-6	C[C@@H]1[C@@H]([C@@H]([C@H]([C@@H](O1)O[C@H]2CC[C@]3([C@H]([C@]2(C)CO)CC[C@@]4([C@@H]3C=C[C@@]56[C@]4(C[C@H]([C@@]7([C@H]5CC(CC7)(C)C)CO6)O)C)C)C)O)O[C@H]8[C@@H]([C@H]([C@@H]([C@H](O8)CO)O)O)O)O	Triterpenoids	15.8435	4.20009
77	Ellagic acid	476-66-4	O=C1C2=C(C=CC=C2O)CC3=CC=CC(O)=C13	Polyphenols	15.7791	2.99266
48	Acacetin	480-44-4	COC1=CC=C(C=C1)C2=CC(=O)C3=C(C=C(C=C3O2)O)O	Flavonoids	15.6564	13.8828
34	Quercetin	117-39-5	C1=CC(=C(C=C1C2=C(C(=O)C3=C(C=C(C=C3O2)O)O)O)O)O	Flavonoids	14.918	2.58464
62	Pseudoginsenoside F11	69884-00-0	C[C@H]1[C@@H]([C@H]([C@H]([C@@H](O1)O[C@@H]2[C@H]([C@@H]([C@H](O[C@H]2O[C@H]3C[C@@]4([C@H](C[C@H]([C@H]5[C@]4(CC[C@@H]5[C@@]6(CC[C@@H](O6)C(C)(C)O)C)C)O)[C@@]7([C@@H]3C([C@H](CC7)O)(C)C)C)C)CO)O)O)O)O)O	Triterpenoids	14.0523	1.82053
60	Isoastragaloside I	84676-88-0	CC(=O)O[C@@H]1CO[C@H]([C@@H]([C@H]1O)OC(=O)C)O[C@H]2CC[C@]34C[C@]35CC[C@@]6([C@H]([C@H](C[C@]6([C@@H]5C[C@@H]([C@H]4C2(C)C)O[C@H]7[C@@H]([C@H]([C@@H]([C@H](O7)CO)O)O)O)C)O)[C@]8(CC[C@H](O8)C(C)(C)O)C)C	Triterpenoids	13.3267	8.00531
41	Naproxen	22204-53-1	C[C@@H](C1=CC2=C(C=C1)C=C(C=C2)OC)C(=O)O	Other	12.7145	7.98304
82	Mulberroside A	102841-42-9	O=C1C(C(C(C(O)=C(O)C(O)=C2)=C2C(OC(C3O)C(O)C(O)C=O)=O)=C(O)C(O)=C4OC5=O)=C4C6=C5C(C7=C(C(OC3)=O)C=C(O)C(O)=C7O)=C(O)C(O)=C6O1	Polyphenols	12.5992	8.0434
11	Dihydronorguaiaretic Acid	500-38-9	CC(CC1=CC(=C(C=C1)O)O)C(C)CC2=CC(=C(C=C2)O)O	Phenylpropanoids	11.2509	0.958375
76	Bisphenol A	80-05-7	O=C1C2=CC(O)=C(O)C(O3)=C2C4=C(C3=O)C=C(O)C(O)=C4O1	Polyphenols	9.96129	14.5789
104	7,4'-Dihydroxyflavone	2196-14-7	O=C1C[C@@H](C2=CC=C(O)C(O)=C2)OC3=CC(O)=CC(O)=C13	Flavonoids	9.73286	0.795411
89	Wushanicaritin	521-45-9	COC1=CC(/C=C/C2=CC=C(O)C(O)=C2)=CC(OC)=C1	Polyphenols	6.2971	0.010512
42	Coumarin-3-Carboxylic Acid	531-81-7	C1=CC=C2C(=C1)C=C(C(=O)O2)C(=O)O	Phenylpropanoids	4.5246	11.6358
51	Withaferin A	5119-48-2	CC1=C(C(=O)O[C@H](C1)[C@@H](C)[C@H]2CC[C@@H]3[C@@]2(CC[C@H]4[C@H]3C[C@@H]5[C@]6([C@@]4(C(=O)C=C[C@@H]6O)C)O5)C)CO	Flavonoids	4.15934	2.84321
85	Oxyresveratrol	29700-22-9	O=C1C(O[C@H]2[C@@H]([C@H]([C@@H]([C@@H](CO)O2)O)O)O)=C(C3=CC=C(O)C(O)=C3)OC4=CC(O)=CC(O)=C14	Polyphenols	3.64513	0.890019
61	Isoastragaloside II	86764-11-6	CC(=O)O[C@H]1[C@@H](CO[C@H]([C@@H]1O)O[C@H]2CC[C@]34C[C@]35CC[C@@]6([C@H]([C@H](C[C@]6([C@@H]5C[C@@H]([C@H]4C2(C)C)O[C@H]7[C@@H]([C@H]([C@@H]([C@H](O7)CO)O)O)O)C)O)[C@]8(CC[C@H](O8)C(C)(C)O)C)C)O	Triterpenoids	3.59373	17.2988
33	Baicalin	21967-41-9	C1=CC=C(C=C1)C2=CC(=O)C3=C(C(=C(C=C3O2)O[C@H]4[C@@H]([C@H]([C@@H]([C@H](O4)C(=O)O)O)O)O)O)O	Flavonoids	3.27504	3.36516
40	Benzaldehyde	100-52-7	C1=CC=C(C=C1)C=O	Other	3.06024	0.00826711
19	Ethisterone	434-03-7	C[C@]12CCC(=O)C=C1CC[C@@H]3[C@@H]2CC[C@]4([C@H]3CC[C@]4(C#C)O)C	Steroids and glycosides	2.68097	16.1681
43	Formic Acid	64-18-6	C(=O)O	Other	0.435507	1.02472
44	Vanillin	121-33-5	COC1=C(C=CC(=C1)C=O)O	Other	0.0672259	0.338952
16	1,5-Diaminoanthrachinon	129-44-2	C1=CC2=C(C(=C1)N)C(=O)C3=C(C2=O)C(=CC=C3)N	Quinones	-0.617434	4.83586
80	Verbascoside	61276-17-3	OC1=CC=C(CCO)C=C1O	Polyphenols	-2.89108	1.02368
98	Enocyanin	11029-12-2	O=C1[C@H](CC2=CC=C(OC)C=C2)COC3=C(C)C(O)=C(C)C(O)=C13	Flavonoids	-4.06386	0.537282
59	Astragaloside IV	84687-43-4	C[C@]12CC[C@@]34C[C@@]35CC[C@@H](C([C@@H]5[C@H](C[C@H]4[C@@]1(C[C@@H]([C@@H]2[C@]6(CC[C@H](O6)C(C)(C)O)C)O)C)O[C@H]7[C@@H]([C@H]([C@@H]([C@H](O7)CO)O)O)O)(C)C)O[C@H]8[C@@H]([C@H]([C@@H](CO8)O)O)O	Triterpenoids	-4.15482	2.80645
84	Agrimol B	55576-66-4	OC1=CC=C(/C=C/C2=CC(O)=CC(O)=C2)C(O)=C1	Polyphenols	-5.1334	6.57338
91	Alkannin	517-88-4	CC(OCCC1=CC(O)=C(O)C=C1)=O	Polyphenols	-5.9717	2.586
47	Tenuigenin	2469-34-3	C[C@@]12CC[C@@H]3[C@@]([C@H]1C[C@@H](C4=C2CC[C@@]5([C@H]4CC(CC5)(C)C)C(=O)O)CCl)(C[C@@H]([C@@H]([C@@]3(C)C(=O)O)O)O)C	Triterpenoids	-6.80831	12.3649
86	Isoquercetin	482-35-9	COC(C1=O)=C2C3=C(C1=C(C=C4OC)O)C4=C(C(OC)=CC(O)=C56)C5=C3C(CC(C)(O)C2C(C)=O)=C(OC)C6=O	Polyphenols	-7.89605	0.14016
57	Astragaloside II	84676-89-1	CC(=O)OC1C(C(COC1OC2CCC34CC35CCC6(C(C(CC6(C5CC(C4C2(C)C)OC7C(C(C(C(O7)CO)O)O)O)C)O)C8(CCC(O8)C(C)(C)O)C)C)O)O	Triterpenoids	-7.96779	8.50424
58	Astragaloside III	84687-42-3	C[C@]12CC[C@@]34C[C@@]35CC[C@@H](C([C@@H]5[C@H](C[C@H]4[C@@]1(C[C@@H]([C@@H]2[C@]6(CC[C@H](O6)C(C)(C)O)C)O)C)O)(C)C)O[C@H]7[C@@H]([C@H]([C@@H](CO7)O)O)O[C@H]8[C@@H]([C@H]([C@@H]([C@H](O8)CO)O)O)O	Triterpenoids	-8.00396	8.17304
100	Genistein	446-72-0	O=C1C(O)=C(C2=CC=C(O)C(O)=C2)OC3=CC(O)=CC=C13	Flavonoids	-8.03646	0.0817603
75	Gossypol (acetic acid)	12542-36-8	CC(C1=CC=C(O)C=C1)(C2=CC=C(O)C=C2)C	Polyphenols	-8.40232	19.0107
29	Histamine Dihydrochloride	56-92-8	C1=C(NC=N1)CCN.Cl.Cl	Alkaloids	-9.17317	2.14944
20	Ethinyl Estradiol	57-63-6	C[C@]12CC[C@H]3[C@H]([C@@H]1CC[C@]2(C#C)O)CCC4=C3C=CC(=C4)O	Steroids and glycosides	-9.85458	10.9194
52	Pulchinenoside A	129724-84-1	C[C@H]1[C@@H]([C@H]([C@H]([C@@H](O1)O[C@@H]2[C@H]([C@H](CO[C@H]2O[C@H]3CC[C@@]4([C@H]5CC[C@@H]6[C@H]7[C@@H](CC[C@@]7(CC[C@]6([C@@]5(CC[C@H]4[C@]3(C)CO)C)C)C(=O)O)C(=C)C)C)O)O)O)O)O	Triterpenoids	-10.0438	2.32859
45	8-Hydroxyquinoline-5-Sulfonic Acid	84-88-8	C1=CC2=C(C=CC(=C2N=C1)O)S(=O)(=O)O	Other	-12.7378	2.01621
93	2,5-Dihydroxyacetophenone	490-78-8	OC1=CC(CCCCC)=CC(O)=C1	Polyphenols	-13.2314	0.0233601
90	3'-Hydroxypterostilbene	475231-21-1	OC1=C2C(C(C=C([C@H](C/C=C(C)/C)O)C2=O)=O)=C(O)C=C1	Polyphenols	-14.4579	11.316
23	Xanthine	69-89-6	C1=NC2=C(N1)C(=O)NC(=O)N2	Alkaloids	-14.7778	5.06961
28	6-Cyanoindole	15861-36-6	C1=CC(=CC2=C1C=CN2)C#N	Alkaloids	-15.8146	10.5947
55	Cycloastragenol	84605-18-5	C[C@]12CC[C@@]34C[C@@]35CC[C@@H](C([C@@H]5[C@H](C[C@H]4[C@@]1(C[C@@H]([C@@H]2[C@@]6(CC[C@@H](O6)C(C)(C)O)C)O)C)O)(C)C)O	Triterpenoids	-16.4328	3.90989
31	Rosmarinic Acid	20283-92-5	C1=CC(=C(C=C1C[C@H](C(=O)O)OC(=O)/C=C/C2=CC(=C(C=C2)O)O)O)O	Alkaloids	-16.7956	6.05784
87	Hypocrellin A	77029-83-5	OC1=CC(O)=CC(/C=C/C2=CC(OC)=C(O)C=C2)=C1	Polyphenols	-17.6417	19.2554
21	Stigmasterin	83-48-7	CC[C@H](/C=C/[C@@H](C)[C@H]1CC[C@@H]2[C@@]1(CC[C@H]3[C@H]2CC=C4[C@@]3(CC[C@@H](C4)O)C)C)C(C)C	Steroids and glycosides	-18.7789	6.70298
56	Cyclosieversioside B	84680-75-1	CC(=O)O[C@H]1[C@@H](CO[C@H]([C@@H]1OC(=O)C)O[C@H]2CC[C@]34C[C@@]35CC[C@@]6([C@H]([C@H](C[C@]6([C@@H]5C[C@@H](C4C2)O[C@H]7[C@@H]([C@H]([C@@H]([C@H](O7)CO)O)O)O)C)O)[C@]8(CC[C@H](O8)C(C)(C)O)C)C)O	Triterpenoids	-20.4633	1.67652
97	3-O-Methylgallic acid	3934-84-7	[Enocyanin]	Flavonoids	-20.4704	12.547
27	Arecoline Hydrobromide	300-08-3	CN1CCC=C(C1)C(=O)OC.Br	Alkaloids	-20.6373	6.58453
22	Quinine	130-95-0	COC1=CC2=C(C=CN=C2C=C1)[C@H]([C@@H]3C[C@@H]4CCN3C[C@@H]4C=C)O	Alkaloids	-21.1593	15.1006
107	Isoliquiritigenin	961-29-5	O=C1C([C@H](O)C/C=C(C)/C)=CC(C2=C1C(O)=CC=C2O)=O	Flavonoids	-21.3996	0.175201
109	Ginkgolic Acid	22910-60-7	O=C([C@@]1([C@H]2O1)C(C)C)[C@]34O[C@H]3C[C@@]([H])(C5=C(CC6)C(OC5)=O)[C@@]6(C)[C@]47[C@H]2O7	Flavonoids	-22.0438	1.38992
30	Ritalinic Acid	19395-41-6	C1CCNC(C1)C(C2=CC=CC=C2)C(=O)O	Alkaloids	-25.3047	0.783811
83	Punicalin	65995-64-4	CC[C@H](C)C(C1=C(O)C(CC2=C(O)C(C(CCC)=O)=C(OC)C(C)=C2O)=C(O)C(CC3=C(O)C(C(CCC)=O)=C(OC)C(C)=C3O)=C1O)=O	Polyphenols	-25.7934	16.4922
54	Pulsatilla Saponin D	68027-15-6	C[C@H]1[C@@H]([C@H]([C@H]([C@@H](O1)O[C@@H]2[C@H]([C@H](CO[C@H]2O[C@H]3CC[C@]4([C@H]([C@]3(C)CO)CC[C@@]5([C@@H]4CC=C6[C@]5(CC[C@@]7([C@H]6CC(CC7)(C)C)C(=O)O)C)C)C)O[C@H]8[C@@H]([C@H]([C@@H]([C@H](O8)CO)O)O)O)O)O)O)O	Triterpenoids	-29.3154	2.80195
106	Luteolin	491-70-3	O=C(C1=CC=C(O)C=C1O)/C=C/C2=CC=C(O)C=C2	Flavonoids	-29.8403	1.03952
96	Flavokawain A	3420-72-2	O=C(O)C1=CC(OC)=C(O)C(O)=C1	Flavonoids	-37.7731	10.777
78	Dithranol	1143-38-0	OC1=CC(/C=C/C(O[C@H]2[C@H](O[C@H]3[C@H](O)[C@H](O)[C@@H](O)[C@H](C)O3)[C@@H](O)[C@H](OCCC4=CC(O)=C(O)C=C4)O[C@@H]2CO[C@@H]5O[C@H](CO)[C@@H](O)[C@H](O)[C@H]5O)=O)=CC=C1O	Polyphenols	-38.4659	1.23925
94	Olivetol	500-66-3	O=C(C1=CC=C(O)C=C1)/C=C/C2=CC=CC=C2	Polyphenols	-39.6397	8.90453
99	Methylophiopogonanone B	74805-91-7	OC1=C2C(OC=C(C3=CC=C(O)C=C3)C2=O)=CC(O)=C1	Flavonoids	-43.8889	12.4276
88	Isorhapontigenin	32507-66-7	O=C1C(O)=C(C2=CC=C(OC)C=C2)OC3=C(CCC(C)(O)C)C(O)=CC(O)=C13	Polyphenols	-44.145	15.1095
92	Hydroxytyrosol acetate	69039-02-7	CC(C1=CC(O)=CC=C1O)=O	Polyphenols	-45.3177	0.712483
95	4'-Hydroxychalcone	2657-25-2	O=C(C1=C(OC)C=C(OC)C=C1O)/C=C/C2=CC=C(OC)C=C2	Flavonoids	-53.106	2.48259
102	Ginkgetin	481-46-9	O=C1C=C(C2=CC=C(O[C@H]3[C@@H]([C@H]([C@@H]([C@@H](CO)O3)O)O)O)C=C2)OC4=CC(O)=C([C@H]5[C@@H]([C@H]([C@@H]([C@@H](CO)O5)O)O)O[C@H]6[C@@H]([C@H]([C@H](CO6)O)O)O)C(O)=C14	Flavonoids	-55.4929	19.2686
105	Eriodictyol	552-58-9	O=C1C=C(C2=CC=C(O)C(O)=C2)OC3=CC(O)=CC(O)=C13	Flavonoids	-57.8178	12.8762
53	Anemoside B4	129741-57-7	C[C@H]1[C@@H]([C@H]([C@H]([C@@H](O1)O[C@@H]2[C@H](O[C@H]([C@@H]([C@H]2O)O)OC[C@@H]3[C@H]([C@@H]([C@H]([C@@H](O3)OC(=O)[C@]45CC[C@H]([C@H]4[C@H]6CC[C@@H]7[C@]8(CC[C@@H]([C@@]([C@@H]8CC[C@]7([C@@]6(CC5)C)C)(C)CO)O[C@H]9[C@@H]([C@H]([C@H](CO9)O)O)O[C@H]1[C@@H]([C@@H]([C@H]([C@@H](O1)C)O)O)O)C)C(=C)C)O)O)O)CO)O)O)O	Triterpenoids	-59.0112	14.8836
103	Vaccarin	53452-16-7	O=C1C=C(C2=CC=C(O)C=C2)OC3=CC(O)=CC=C13	Flavonoids	-60.1758	4.3942
108	Shikonin	517-89-5	O=C(O)C1=C(CCCCCCC/C=C\CCCCCC)C=CC=C1O	Flavonoids	-62.5874	9.02835
110	Triptonide	38647-11-9	C[C@@]1(CC[C@]2(C(O)=O)[C@@]3([H])C[C@](C(OC)=O)(C)CC2)C3=CC[C@@]4([H])[C@]1(CC[C@]5([H])[C@@]4(C[C@H](O)[C@H](O[C@@](OC[C@@H](O[C@]([C@@H]([C@@H](O)[C@@H]6O)O)([H])O[C@@H]6CO)[C@@H]7O)([H])[C@@H]7O)[C@@]5(C)CO)C)C	Flavonoids	-66.7458	3.25724
111	Esculentoside A	65497-07-6	C[C@@]1(CC[C@]2(C(O)=O)[C@@]3([H])C[C@](C(OC)=O)(C)CC2)C3=CC[C@@]4([H])[C@]1(CC[C@]5([H])[C@@]4(C[C@H](O)[C@H](O[C@@](OC[C@@H](O[C@]([C@@H]([C@@H](O)[C@@H]6O)O)([H])O[C@@H]6CO)[C@@H]7O)([H])[C@@H]7O)[C@@]5(C)CO)C)C	Triterpenoids	-75.0833	22.8039
101	Fisetin	528-48-3	OC1=CC(O)=C2C(OC(C3=CC=C(O)C=C3)=CC2=O)=C1C4=CC(C(OC5=CC(OC)=CC(O)=C56)=CC6=O)=CC=C4OC	Flavonoids	-89.5036	1.90116
