## Supplementary Excel 1 for "Manipulation of Bacterial ROS Production Leads to Self-escalating DNA Damage and Resistance-resistant Lethality for Intracellular Mycobacteria"

### Sheet: Sheet1
Gene_ID	count_Treatment1	count_Control	fpkm_Treatment1	fpkm_Control	log2FC	PValue	FDR	Gene_Name	prot	Description	Classification
LJ00_RS04710	11.3333	0	14.05	0	6.19922	2.81e-06	0.000358514	LJ00_RS04710	WP_011727314.1	hypothetical protein	Sig. DNA
LJ00_RS06700	676	7	580.617	6.88667	5.88021	9.13e-38	5.59e-34	LJ00_RS06700	WP_011727620.1	DinB family protein	Sig. DNA
LJ00_RS04495	5194.33	65.6667	1271.03	19.9933	5.56507	1.62e-25	3.31e-22	aceA	WP_003892337.1	isocitrate lyase	Other annotated
LJ00_RS06695	2540.33	52	1702.96	42.6867	4.8788	6.85e-37	2.1e-33	LJ00_RS06695	WP_011727619.1	DinB family protein	Sig. DNA
LJ00_RS26340	116.667	3.33333	21.1333	0.773333	4.37826	2.06e-07	4.07e-05	kdpA	WP_011730504.1	potassium-transporting ATPase subunit KdpA	Other annotated
LJ00_RS19560	39.3333	1.33333	9.67	0.37	4.03344	0.000330962	0.00918009	LJ00_RS19560	WP_011729446.1	IS110 family transposase	Sig. DNA
LJ00_RS19605	62.3333	3	28.2033	1.56	3.64994	3.79e-14	3.87e-11	LJ00_RS19605	WP_197668910.1	aspartate/glutamate racemase family protein	Other annotated
LJ00_RS06705	129.333	6.33333	44.8933	2.50667	3.63559	2.57e-17	3.15e-14	LJ00_RS06705	WP_011727621.1	YafY family transcriptional regulator	Sig. DNA
LJ00_RS17825	15	0.666667	41.8933	1.77333	3.6224	5.55e-05	0.00259845	LJ00_RS17825	WP_003895081.1	urease subunit beta	Other annotated
LJ00_RS26345	73.6667	4.66667	10.1333	0.68	3.36882	1.64e-05	0.00122401	kdpB	WP_011730505.1	potassium-transporting ATPase subunit KdpB	Other annotated
LJ00_RS09975	124.333	7.66667	43.7033	2.91667	3.34023	1.04e-08	3.53e-06	LJ00_RS09975	WP_011728096.1	hydroxymethylglutaryl-CoA lyase	Other annotated
LJ00_RS19615	272	19.6667	63.08	5.94333	3.01833	1.51e-12	1.03e-09	LJ00_RS19615	WP_011729456.1	M20 family metallo-hydrolase	Other annotated
LJ00_RS09970	52.6667	4	12.9533	1.27	2.92578	4.67e-08	1.07e-05	LJ00_RS09970	WP_011728095.1	CoA transferase	Other annotated
LJ00_RS16220	126.333	10	50.8333	5.03333	2.91379	5.34e-08	1.17e-05	LJ00_RS16220	WP_011728963.1	LLM class F420-dependent oxidoreductase	Sig. ROS
LJ00_RS00060	11.6667	1	3.83	0.433333	2.74573	0.000354678	0.00962096	LJ00_RS00060	WP_003891337.1	Fe(3+)-siderophore ABC transporter permease	Other annotated
LJ00_RS07415	257.333	22.6667	100.747	11.8	2.69594	4.28e-06	0.000485776	LJ00_RS07415	WP_162139527.1	ABC transporter ATP-binding protein	Sig. ROS
LJ00_RS16215	77.6667	7	22.9333	2.99	2.65679	1.14e-07	2.41e-05	LJ00_RS16215	WP_011728962.1	Gfo/Idh/MocA family oxidoreductase	Sig. ROS
LJ00_RS20150	51.3333	4.66667	21.2533	2.85333	2.58678	0.000435418	0.0113579	LJ00_RS20150	WP_011729557.1	3-hydroxyacyl-CoA dehydrogenase family protein	Sig. ROS
LJ00_RS18605	110.667	10	19.3767	2.43333	2.58391	7.67e-05	0.00324456	LJ00_RS18605	WP_011729326.1	D-aminoacylase	Other annotated
LJ00_RS17490	72.3333	7.33333	29.79	3.81333	2.56075	6.22e-09	2.38e-06	LJ00_RS17490	WP_011729154.1	hydrolase	Sig. DNA
LJ00_RS17495	110	11.6667	20.5833	2.56333	2.51501	3.88e-10	1.83e-07	LJ00_RS17495	WP_011729155.1	NCS1 family nucleobase:cation symporter-1	Other annotated
LJ00_RS19600	57.6667	6.66667	13.2767	1.71	2.44695	2.77e-08	7.73e-06	LJ00_RS19600	WP_011729453.1	MHS family MFS transporter	Other annotated
LJ00_RS31920	24	2.66667	10.3633	1.78333	2.38821	3.75e-05	0.00199649	LJ00_RS31920	WP_003897936.1	ABC transporter permease subunit	Sig. ROS
LJ00_RS19610	156.667	17.6667	70.6433	10.39	2.37496	1.79e-10	9.16e-08	LJ00_RS19610	WP_011729455.1	SDR family oxidoreductase	Sig. ROS
LJ00_RS19620	89.6667	10.6667	19.4867	2.87	2.36571	4.92e-07	8.16e-05	hydA	WP_014877890.1	dihydropyrimidinase	Sig. DNA
LJ00_RS26350	23.6667	3	9.87667	1.34333	2.31923	0.000308606	0.00883996	LJ00_RS26350	WP_011730506.1	potassium-transporting ATPase subunit C	Other annotated
LJ00_RS07410	467	56	192.073	28.8967	2.30674	5.49e-05	0.00258941	LJ00_RS07410	WP_011727705.1	SAM-dependent methyltransferase	Other annotated
LJ00_RS07425	110.667	13.3333	54.1467	8.39	2.29543	2.75e-05	0.00156569	LJ00_RS07425	WP_011727708.1	multidrug ABC transporter permease	Other annotated
LJ00_RS05840	19.3333	2.33333	5.28667	0.886667	2.28813	0.00116126	0.0218162	LJ00_RS05840	WP_003892542.1	imidazolonepropionase	Other annotated
LJ00_RS09500	56	7	58.2267	10.16	2.22829	1.37e-05	0.00112455	LJ00_RS09500	WP_011728014.1	GNAT family N-acetyltransferase	Other annotated
LJ00_RS15040	44.6667	6	18.8833	2.96333	2.2046	2.11e-05	0.00139135	LJ00_RS15040	WP_011728786.1	metal ABC transporter substrate-binding protein	Other annotated
LJ00_RS15485	46	6	15.1367	2.46	2.2046	2.41e-06	0.000320787	LJ00_RS15485	WP_014877593.1	VWA domain-containing protein	not annnotated
LJ00_RS07420	82.3333	11	43.79	7.04667	2.19485	4.78e-07	8.16e-05	LJ00_RS07420	WP_011727707.1	multidrug ABC transporter permease	Other annotated
LJ00_RS33935	20	2.66667	10.76	1.82	2.17915	0.000130636	0.00500498	rsmG	WP_036454143.1	16S rRNA (guanine(527)-N(7))-methyltransferase RsmG	Other annotated
LJ00_RS23900	243	33.6667	178.1	30.4233	2.14286	5.84e-05	0.00269151	LJ00_RS23900	WP_011730169.1	peroxiredoxin	Sig. ROS
LJ00_RS01555	341.667	43	213.597	36.2867	2.14007	0.000275504	0.00832725	eda	WP_011726836.1	bifunctional 4-hydroxy-2-oxoglutarate aldolase/2-dehydro-3-deoxy-phosphogluconate aldolase	Other annotated
LJ00_RS13015	145	20.3333	55.26	9.9	2.08703	5.28e-05	0.00250792	truB	WP_011728501.1	tRNA pseudouridine(55) synthase TruB	Sig. DNA
LJ00_RS30210	117	16.3333	38.7533	7.04	2.04285	2.23e-05	0.00140882	LJ00_RS30210	WP_011731093.1	2-dehydro-3-deoxygalactonokinase	Other annotated
LJ00_RS01560	636.667	92	98.1033	17.7967	2.03343	0.000212471	0.00708703	LJ00_RS01560	WP_011726837.1	phosphogluconate dehydratase	Other annotated
LJ00_RS18335	12.6667	32.6667	66.3667	185.847	-2.00336	8.22e-06	0.000812415	LJ00_RS18335	WP_011729295.1	DUF3297 family protein	Sig. ROS
LJ00_RS22525	6	15.3333	2.71667	8.19	-2.00422	0.000552742	0.0134992	LJ00_RS22525	WP_003895987.1	igiC	Other annotated
LJ00_RS15305	50	132.333	23.1467	68.7933	-2.01649	4.89e-07	8.16e-05	LJ00_RS15305	WP_011728822.1	SDR family oxidoreductase	Sig. ROS
LJ00_RS10695	289	740.667	161.367	491.66	-2.04366	2.84e-09	1.24e-06	LJ00_RS10695	WP_003893548.1	FadR family transcriptional regulator	Sig. DNA
LJ00_RS17695	697.667	1834.33	223.113	696.663	-2.06467	1.52e-05	0.00116791	xypA	WP_003895054.1	sugar ABC transporter xylitol/L-sorbitol-binding protein XypA	Other annotated
LJ00_RS30330	16.3333	45	71.5933	210.133	-2.08352	1.4e-06	0.0001945	LJ00_RS30330	WP_174519701.1	WhiB family transcriptional regulator	Sig. DNA
LJ00_RS15315	10.3333	27.6667	4.38333	13.7067	-2.08651	2.27e-05	0.00140882	LJ00_RS15315	WP_011728824.1	BtpA/SgcQ family protein	Other annotated
LJ00_RS23470	216.667	608	433.337	1351.16	-2.12398	3.38e-07	6.48e-05	LJ00_RS23470	WP_036453555.1	hemophore-related protein	Other annotated
LJ00_RS10690	176.333	482	38.2	126.477	-2.15264	2.06e-05	0.00138951	LJ00_RS10690	WP_011728198.1	hypothetical protein	Sig. DNA
LJ00_RS06975	56.3333	163.667	15.0667	49.8833	-2.15408	3.82e-05	0.00200251	rocD	WP_174519645.1	ornithine--oxo-acid transaminase	Annotated other
LJ00_RS26765	18	54.6667	6.87667	23.3167	-2.20982	5.6e-06	0.000592028	LJ00_RS26765	WP_003896872.1	2-hydroxy-3-oxopropionate reductase	Sig. ROS
LJ00_RS22750	250.667	741.333	108.73	389.707	-2.27789	4.14e-08	1.07e-05	LJ00_RS22750	WP_003896030.1	ATP-binding cassette domain-containing protein	Other annotated
LJ00_RS22755	414.333	1260	128.12	467.007	-2.29825	4.72e-08	1.07e-05	LJ00_RS22755	WP_003896031.1	ABC transporter permease	Sig. ROS
LJ00_RS12065	14.3333	44.6667	9.94	37.27	-2.33378	7.65e-09	2.76e-06	LJ00_RS12065	WP_011728352.1	SRPBCC family protein	Other annotated
LJ00_RS01015	7.66667	25	1.08667	4.08333	-2.34196	6.47e-07	9.75e-05	LJ00_RS01015	WP_011726741.1	hypothetical protein	Sig. DNA
LJ00_RS15295	9.66667	32.6667	3.90333	14.3433	-2.35384	7.62e-07	0.000108627	LJ00_RS15295	WP_011728820.1	sugar ABC transporter permease	Other annotated
LJ00_RS17705	339.333	1130.33	110.04	417.64	-2.35697	4.64e-08	1.07e-05	LJ00_RS17705	WP_011729194.1	ABC transporter permease	Sig. ROS
LJ00_RS17700	1070	3535.67	341.263	1327.37	-2.38737	4.83e-07	8.16e-05	thpA	WP_011729193.1	sugar ABC transporter xylitol/D-threitol-binding protein ThpA	Other annotated
LJ00_RS27425	3.33333	11.6667	0.843333	3.41	-2.42043	0.00106277	0.0206164	LJ00_RS27425	WP_011730652.1	acetyl-CoA acetyltransferase	Other annotated
LJ00_RS02610	192	654.333	105.593	429.497	-2.45704	5.86e-11	3.27e-08	LJ00_RS02610	WP_011727015.1	SDR family oxidoreductase	Sig. ROS
LJ00_RS02075	29.3333	106.667	95.1633	379.117	-2.49701	0.000209121	0.00708238	LJ00_RS02075	WP_003891740.1	hypothetical protein	Sig. DNA
LJ00_RS22760	978	3741	328.733	1497.78	-2.62674	3.7e-09	1.51e-06	LJ00_RS22760	WP_011729990.1	substrate-binding domain-containing protein	Other annotated
LJ00_RS02650	108	432.667	105.623	474.25	-2.62719	5.03e-13	3.86e-10	LJ00_RS02650	WP_011727022.1	MarR family transcriptional regulator	Sig. DNA
LJ00_RS06515	2.66667	10.3333	0.65	3.29667	-2.63975	0.000777635	0.0167849	LJ00_RS06515	WP_011727600.1	MFS transporter	Other annotated
LJ00_RS15300	99	409.333	23.4533	107.96	-2.64378	2.24e-12	1.37e-09	LJ00_RS15300	WP_011728821.1	sugar ABC transporter substrate-binding protein	Other annotated
LJ00_RS01000	51.3333	216.333	5.84	28.48	-2.7029	3.18e-06	0.000387592	LJ00_RS01000	WP_011726737.1	ATPase AAA	Sig. ROS
LJ00_RS25580	2	9	23.17	116.017	-2.757	0.000265061	0.00820619	LJ00_RS25580	WP_003896633.1	hypothetical protein	Sig. DNA
LJ00_RS02645	214	934.667	273.387	1461.89	-2.87758	4.42e-18	6.77e-15	LJ00_RS02645	WP_003891959.1	DUF5313 domain-containing protein	Other annotated
LJ00_RS12070	67	322.667	23.2833	128.593	-2.89266	3.07e-13	2.69e-10	LJ00_RS12070	WP_011728353.1	LLM class flavin-dependent oxidoreductase	Sig. ROS
LJ00_RS25915	457.333	2348.33	104.273	585.167	-2.92629	1.45e-05	0.00115245	LJ00_RS25915	WP_003896702.1	cation:dicarboxylase symporter family transporter	Other annotated
LJ00_RS07380	290.333	1968.33	130.287	1000.73	-3.38759	1.19e-07	2.44e-05	LJ00_RS07380	WP_029104565.1	haloacid dehalogenase	Other annotated
